# Chromosome-scale reference genome of *Pectocarya recurvata*, a species with one of the smallest genome sizes in Boraginaceae

**DOI:** 10.1101/2024.10.14.617638

**Authors:** Poppy C. Northing, Jessie A. Pelosi, D. Lawrence Venable, Katrina M. Dlugosch

## Abstract

**Premise:** *Pectocarya recurvata* (Boraginaceae), a native species of the Sonoran Desert, has served as an important model system for a suite of ecological and evolutionary studies. Despite its relevance as an eco-evolutionary model, no reference genome assemblies in the Cynoglossoideae subfamily have been published.

**Methods:** Using PacBio HiFi sequencing, we assembled a reference genome for *P. recurvata* and annotated coding regions with full-length transcripts from an Iso-Seq transcriptome library. We assessed genome completeness with BUSCO and used flow cytometry and K-mer analysis to estimate the genome size of *P. recurvata*.

**Results:** The chromosome-scale reference genome assembly for *P. recurvata* was 216.0 Mbp long with a contig N50 of 12.1 Mbp. Our assembly included 12 primary contigs bounded by telomeres at all ends but one, consistent with the 12 chromosomes documented for the species. The chromosomes covered 158.3 Mbp and contained 30,655 predicted genes. Our measured haploid genome size from the same population was 386.5 Mbp, among the smallest for Boraginaceae. Genomic analyses suggested that this may reflect a recent autotetraploid, such that predicted diploid genome size would be even smaller and similar to the assembly size.

**Discussion:** The *P. recurvata* assembly and annotation provide a high-quality genomic resource in a sparsely represented area of the Angiosperm phylogeny. Our new genome will enable future ecophysiology, biogeography, and phylogenetics research.
