## Appendix_S1_tables for "Chromosome-scale reference genome of *Pectocarya recurvata*, a species with one of the smallest genome sizes in Boraginaceae"

### Sheet: Table S1 Kmer Analysis
k = 17
Metric	Value
	min	max
GenomeScope Model Fit	0.864273	0.883065
Read Error Rate	0.00085211	0.00085211
Predicted Haploid Genome Length	152,442,133 bp	152,502,236 bp
Heterozygosity	0.000435256	0.00051459
Predicted Length of Repetitive Content	34870994	34884743

### Sheet: Table S2 Chromosome Stats
Chromosome	Length	GC Content
1	18,090,075 bp	0.352
2	15,689,288 bp	0.352
3	14,856,005 bp	0.351
4	13,120,562 bp	0.35
5	12,988,486 bp	0.351
6	12,842,361 bp	0.354
7	12,298,281 bp	0.351
8	12,148,414 bp	0.349
9	11,871,001 bp	0.352
10	11,595,802 bp	0.351
11	11,569,950 bp	0.352
12	11,232,782 bp	0.352

### Sheet: Table S3 Genome BUSCO Results
	PERE Assembly (initial)	PERE Assembly (final)	12 Putative Chromosomes
Eukaryota Complete BUSCOs	253 (99.3%)	253 (99.3%)	253 (99.3%)
Eukaryota Complete and Single Copy BUSCOs	209 (82.0%)	209 (82.0%)	209 (82.0%)
Eukaryota Duplicated BUSCOs	44 (17.3%)	44 (17.3%)	44 (17.3%)
Eukaryota Fragmented BUSCOs	1 (0.4%)	1 (0.4%)	1 (0.4%)
Embryophyta Complete BUSCOs	1571 (97.3%)	1571 (97.3%)	1571 (97.3%)
Embryophyta Complete and Single Copy BUSCOs	1484 (91.9%)	1485 (92.0%)	1485 (92.0%)
Embryophyta Duplicated BUSCOs	87 (5.4%)	86 (5.3%)	87 (5.4%)
Embryophyta Fragmented BUSCOs	19 (1.2%)	19 (1.2%)	19 (1.2%)
Eudicots Complete BUSCOs	--	2234 (96.0%)	2232 (95.9%)
Eudicots Complete and Single Copy BUSCOs	--	1920 (82.5%)	1913 (82.2%)
Eudicots Duplicated BUSCOs	--	314 (13.5%)	319 (13.7%)
Eudicots Fragmented BUSCOs	--	10 (0.4%)	10 (0.4%)

### Sheet: Table S4 Genome Assembly Compar
Metric		P. recurvata	E. plantagineum	L. erythrorhizon	P. sempervirens
ncbi assembly accession		[fill in]	GCA_003412495.2	GCA_019722365.1	GCA_964197855.1
haploid chromosome #		12	8	14	10
assembly	Length (Mbp)	216	348.9	366.7	850.1
	Total contigs or scaffolds	1531	809*	2451	341*
	N50 (Mbp)	12.1	32.9	0.316	76.2
	Scale	Chromosome	Chromosome	Contig	Chromosome
	Genome Coverage	264x	115x	100x	31.0x
annotation	Total Repeat Length (Mbp)	99.5 (46.1%)	151.1 (43.3%)	193.9 (52.8%)	--
	Gene Number	47030	42316	27720	--
	Mean Gene Length	1987	--	3772
		* indicates a metric reported for scaffolds not contigs

### Sheet: Table S5 Repeat Content of Chro
Repeat Types			Elements	Sizes (bp)	Percents (%)
Tandem Repeats		Satellites	16	1291	0
		Simple Repeats	49174	2137440	0.0135
		Low Complexity	10569	488972	0.0031
Interspersed Repeats	Retroelements (Class I)	SINEs	3218	348811	0.0022
		LINEs	4619	1278826	0.0081
		LTRs	64473	9963141	0.0629
		Unclassified	143473	24353611	0.1538
	DNA Transposons (Class II)		11246	2214976	0.014
Total Interspersed Repeats (Non-overlapping)			227029	38159365	0.2411
Small RNAs			2921	268488	0.0017
Total Bases Masked			NA	41832491	0.2643
	*table format based on Table S9 from Tang et al. 2019

### Sheet: Table S6 Repeat Content Compari
Repeat Types / Metric			P. recurvata chromosomes		L. erythrorhizon assembly		E. plantigineum assembly
			Length (bp)	Percent	Length (bp)	Percent	Length (bp	Percent
Assembly Length			158303007		367405101		348920917
Tandem Repeats		Satellites	1291	0	0	0	16571573	0.0475
		Simple Repeats	2137440	0.0135	5712128	0.0155
		Low Complexity	488972	0.0031	540014	0.0015
Interspersed Repeats	Retroelements (Class I)	SINEs	348811	0.0022	1357678	0.0037	753033	0.0022
		LINEs	1278826	0.0081	2749368	0.0075	18495394	0.053
		LTRs	9963141	0.0629	86092832	0.2343	80523391	0.2308
		Unclassified	24353611	0.1538	77149634	0.21	3925513	0.0113
	DNA Transposons (Class II)		2214976	0.014	16359804	0.0445	21995879	0.063
Total Interspersed Repeats (Non-overlapping)			38159365	0.2411	183709316	0.5	145734504	0.4177
Small RNAs			268488	0.0017	1025835	0.0028	unreported	unreported
Total Bases Masked			41832491	0.2643	190,242,361*	0.5178	151097324	0.433
					*Approximated myself

### Sheet: Table S7 Eudicot Protein Databa
Species	Family	# of proteins	NCBI Accession	Reference DOI
Arabidopsis thaliana	Brassicaceae	48265	GCF_000001735.4	https://doi.org/10.1093/nar/gkm965
Coffea arabica	Rubiaceae	67222	GCF_003713225.1	--
Erythranthe guttata	Phrymaceae	31861	GCF_000504015.1	https://doi.org/10.1073/pnas.1319032110
Helianthus annus	Asteraceae	75695	GCF_002127325.2	https://doi.org/10.1038/nature22380
Ipomoea triloba	Convolvulaceae	42046	GCF_003576645.1	https://doi.org/10.1038/s41467-018-06983-8
Lactuca sativa	Asteraceae	47803	GCF_002870075.4	https://doi.org/10.1038/ncomms14953
Lithospermum erythrorhizon	Boraginaceae	32360	GCA_019722365.1	https://doi.org/10.1038/s41438-020-0301-9
Sesamum indicum	Lamiaceae	35410	GCF_000512975.1	https://doi.org/10.1186/gb-2014-15-2-r39
Solanum lycopersicum	Solanaceae	37602	GCF_000188115.5	https://doi.org/10.1101/767764
Solanum tuberosum	Solanaceae	37960	GCF_000226075.1	https://doi.org/10.1038/nature10158
Total		456224	--	--

### Sheet: Table S8 Annotation BUSCO Resul
Annotation Source:	PERE Assembly (final)	12 Putative Chromosomes
Eukaryota Complete BUSCOs	253 (99.2%)	254 (99.6%)
Eukaryota Complete and Single Copy BUSCOs	193 (75.7%)	196 (76.9%)
Eukaryota Duplicated BUSCOs	60 (23.5%)	58 (22.7%)
Eukaryota Fragmented BUSCOs	0 (0.0%)	0 (0.0%)
Embryophyta Complete BUSCOs	1579 (97.8%)	1581 (98.0%)
Embryophyta Complete and Single Copy BUSCOs	1377 (85.3%)	1375 (85.2%)
Embryophyta Duplicated BUSCOs	202 (12.5%)	206 (12.8%)
Embryophyta Fragmented BUSCOs	8 (0.5%)	7 (0.4%)
Eudicots Complete BUSCOs	2234 (96.0%)	2232 (95.9%)
Eudicots Complete and Single Copy BUSCOs	1920 (82.5%)	1913 (82.2%)
Eudicots Duplicated BUSCOs	314 (13.5%)	319 (13.7%)
Eudicots Fragmented BUSCOs	10 (0.4%)	10 (0.4%)

### Sheet: Table S9 Flow Cytommetry Result
date	sample_ID	reference_2C_PI	reference_2C_DNA_mass_pg	sample_2C_PI	sample_2C_DNA_mass_pg	sample_2C_DNA_Mbp	sample_1C_DNA_Mbp
2024-07-16	PERE_2019_3	9466	1.11	6709	0.786709	769.402	384.701
2024-07-10	PERE_2019_2_b	10027	1.11	7159	0.792509	775.074	387.537
2024-07-10	PERE_2019_2_a	10066	1.11	7114	0.784476	767.218	383.609

### Sheet: Table S10 Chloroplast Genome Co
Metric	P. recurvata Plastome	E. plantagineum Plastome
Total Length (bp)	150172	149776
GC content	0.374	0.375
LSC Length (bp)	82096	80978
SSC Length (bp)	17143	17290
IRa Length (bp)	25446	25754
IRb Lenght (bp)	25467	25754
Total Genes	130	131
rRNAs	37	37
tRNAs	8	8
Protein Coding Genes	85	86
